# Exposure to nitric oxide drives transition to differential culturability in *Mycobacterium tuberculosis*

**DOI:** 10.1101/2021.09.28.462152

**Authors:** Sarah M. Glenn, Brindha Gap-Gaupool, Emily Milburn, Obolbek Turapov, Marialuisa Crosatti, Jennifer Hincks, Bradley Stewart, Joanna Bacon, Sharon L. Kendall, Martin I. Voskuil, Olga Riabova, Natalia Monakhova, Jeffrey Green, Simon J. Waddell, Vadim A. Makarov, Galina V. Mukamolova

## Abstract

During infection *Mycobacterium tuberculosis* (Mtb) forms differentially culturable (DC) subpopulations that are recalcitrant to treatment and undetectable using standard diagnostic tools. DC Mtb are revealed in liquid media, their revival is often stimulated by resuscitation-promoting factors (Rpfs), secreted peptidoglycan-remodelling enzymes, and prevented by Rpf inhibitors. Here we investigated the role of nitric oxide (NO) in generation of Rpf- dependent DC Mtb, using murine macrophage infection models and treatment with a synthetic NO donor (NOD). Mtb subpopulations were assessed by colony-forming unit counting on agar or by limiting dilution Most Probable Number assays in liquid media with or without Rpf inhibitor. Rpf-dependent DC Mtb were detected following infection of interferon-γ induced macrophages capable of producing NO, but not when iNOS was inactivated. NOD treatment also induced transition to the Rpf-dependent DC phenotype which was accompanied by global transcriptomic changes resulting in the dramatic down-regulation of *rpfA-E* gene expression. Furthermore, the DC phenotype was partially reverted by artificial over-expression of Rpfs. This study elucidates molecular mechanisms underlying the generation of DC Mtb, which are the dominant population recovered from clinical tuberculosis samples, with implications for improving both tuberculosis diagnostics and treatments.
