## Supplementary material for "Exposure to nitric oxide drives transition to differential culturability in *Mycobacterium tuberculosis*": Dataset 2

### Sheet: TFOE 
	Dataset 2.. Application of Transcription Factor Overexpression (TFOE) tool
	Induced 4h																								Repressed 4h
	Moderated T-Test [NOD, 4] Vs [CC, 4] P <= 0.00005 FC >=2																								Moderated T-Test [NO, 4] Vs [CC, 4] P <= 0.00005 FC >=2
	TFOE Output															ChIP-Seq Output									TFOE Output															ChIP-Seq Output
	TF	Name	Ind	TF.Ind	Ind.Rand	Ind.Sig	Rep	TF.Rep	Rep.Rand	Rep.Sig	Total	TF.TotalDE	Rand	Sig		TF	Name	InOperon	Direct	Total	Out Of	Rand	Sig		TF	Name	Ind	TF.Ind	Ind.Rand	Ind.Sig	Rep	TF.Rep	Rep.Rand	Rep.Sig	Total	TF.TotalDE	Rand	Sig		TF	Name	InOperon	Direct	Total	Out Of	Rand	Sig
	Rv3223c	sigH	32	95	9.62742	2.3191e-10	15	264	26.7541	0.997166	47	359	36.3815	0.035152		Rv3223c	sigH	5	8	13	27	2.73621	0.00407234		Rv3911	sigM	0	38	2.19921	1	9	17	0.983855	1.01465e-07	9	55	3.18306	0.00382723		Rv2034		7	21	28	223	12.9059	0.0170864
	Rv0047c		16	29	2.9389	1.84045e-09	2	33	3.34426	0.862288	18	62	6.28316	2.39678e-05		Rv2359	zur	6	6	12	19	1.92548	0.00900146		Rv3058c		2	136	7.87084	0.997483	23	127	7.34998	6.1156e-07	25	263	15.2208	0.00854443		Rv3246c	mtrA	2	12	14	107	6.1925	0.0196655
	Rv3286c	sigF	50	234	23.7139	1.15473e-07	0	71	7.19523	1	50	305	30.9091	0.000282259		Rv0067c		0	2	2	3	0.304024	0.0286882		Rv3286c	sigF	3	234	13.5425	0.999925	14	71	4.10904	3.99335e-05	17	305	17.6515	0.604511		Rv2642		0	5	5	31	1.79409	0.0307701
	Rv3260c	whiB2	27	104	10.5395	2.48234e-06	0	16	1.62146	1	27	120	12.161	4.29419e-05		Rv3286c	sigF	1	4	5	13	1.31744	0.035443		Rv1358		0	27	1.56259	1	11	70	4.05117	0.00199867	11	97	5.61376	0.023214		Rv0653c		1	4	5	23	1.3311	0.0406395
	Rv2175c		13	31	3.14158	3.70028e-06	0	0	0	1	13	31	3.14158	3.70028e-06		Rv1719		4	10	14	53	5.37109	0.0374002		Rv2827c		0	20	1.15748	1	10	64	3.70392	0.00331535	10	84	4.8614	0.0219691		Rv0981	mprA	0	2	2	6	0.347243	0.0428752
	Rv1909c	furA	6	7	0.709389	6.71608e-06	0	4	0.405365	1	6	11	1.11475	0.00031022		Rv0735	sigL	0	3	3	8	0.81073	0.0392984		Rv0465c	ramB	1	1	0.0578738	0.0578882	4	13	0.75236	0.00516628	5	14	0.810233	0.000809937		Rv0678		8	35	43	469	27.1428	0.064528
	Rv0445c	sigK	12	33	3.34426	4.89489e-05	0	0	0	1	12	33	3.34426	4.89489e-05		Rv0330c		0	2	2	4	0.405365	0.0535502		Rv3055		0	2	0.115748	1	2	4	0.231495	0.0185247	2	6	0.347243	0.0428752		Rv1167c		0	2	2	9	0.520864	0.0917968
	Rv0735	sigL	8	16	1.62146	6.44157e-05	3	21	2.12817	0.359794	11	37	3.74963	0.000755717		Rv1395		0	2	2	4	0.405365	0.0535502		Rv2034		1	28	1.62047	0.812781	6	38	2.19921	0.0204593	7	66	3.81967	0.0849398		Rv3681c	whiB4	2	8	10	83	4.80353	0.105221
	Rv1353c		13	44	4.45902	0.000270967	2	50	5.06706	0.969005	15	94	9.52608	0.0491979		Rv1556		1	5	6	22	2.22951	0.064651		Rv0328		2	58	3.35668	0.858307	5	28	1.62047	0.0204782	7	86	4.97715	0.228379		Rv0238		1	2	3	11	0.636612	0.130095
	Rv0818		52	323	32.7332	0.000336262	10	231	23.4098	0.999725	62	554	56.1431	0.207532		Rv3164c	moxR3	0	1	1	1	0.101341	0.101366		Rv1776c		1	12	0.694486	0.511583	3	11	0.636612	0.022347	4	23	1.3311	0.0406395		Rv3676	crp	0	2	2	11	0.636612	0.130095
	Rv0081		46	283	28.6796	0.000609666	10	119	12.0596	0.781006	56	402	40.7392	0.00655632		Rv1287		1	1	2	2	0.202683	0.19248		Rv0238		0	8	0.462991	1	29	345	19.9665	0.0239764	29	353	20.4295	0.0314931		Rv0757	phoP	3	11	14	133	7.69722	0.145431
	Rv0330c		6	13	1.31744	0.000964949	0	0	0	1	6	13	1.31744	0.000964949		Rv3744	nmtR	0	1	1	2	0.202683	0.19248		Rv2258c		0	1	0.0578738	1	2	6	0.347243	0.0428752	2	7	0.405117	0.0577721		Rv1828		0	2	2	12	0.694486	0.150405
	Rv1287		4	6	0.608048	0.00132209	1	33	3.34426	0.971042	5	39	3.95231	0.3612		Rv1674c		3	3	6	16	1.62146	0.21635		Rv3223c	sigH	1	95	5.49801	0.996767	22	264	15.2787	0.050321	23	359	20.7767	0.333378		Rv1255c		0	4	4	36	2.08346	0.152248
	Rv0324		23	123	12.465	0.00245816	11	131	13.2757	0.78987	34	254	25.7407	0.051827		Rv0494		3	5	8	33	3.34426	0.23826		Rv0158		0	3	0.173621	1	2	7	0.405117	0.0577721	2	10	0.578738	0.110505		Rv0135c		4	15	19	195	11.2854	0.155894
	Rv3058c		24	136	13.7824	0.00439354	11	127	12.8703	0.754953	35	263	26.6528	0.0525722		Rv2021c		0	4	4	25	2.53353	0.243612		Rv1846c	blaI	0	2	0.115748	1	2	7	0.405117	0.0577721	2	9	0.520864	0.0917968		Rv2324		1	13	14	165	9.54918	0.157101
	Rv0260c		16	81	8.20864	0.0062968	13	154	15.6066	0.798905	29	235	23.8152	0.148907		Rv1776c		3	9	12	72	7.29657	0.304187		Rv0981	mprA	0	0	0	1	1	1	0.0578738	0.0578882	1	1	0.0578738	0.0578882		Rv1473A		1	5	6	50	2.89369	0.160674
	Rv3765c	tcrX	12	54	5.47243	0.00658515	4	40	4.05365	0.589012	16	94	9.52608	0.0252513		Rv0023		15	27	42	241	24.4232	0.317028		Rv3050c		0	2	0.115748	1	4	26	1.50472	0.0599976	4	28	1.62047	0.0751806		Rv0445c	sigK	0	1	1	3	0.173621	0.163844
	Rv0353	hspR	6	21	2.12817	0.0151236	5	74	7.49925	0.883584	11	95	9.62742	0.367361		Rv1816		11	27	38	248	25.1326	0.375022		Rv3208		0	12	0.694486	1	2	9	0.520864	0.0917968	2	21	1.21535	0.345438		Rv1359		0	1	1	3	0.173621	0.163844
	Rv2282c		6	22	2.22951	0.0190658	0	0	0	1	6	22	2.22951	0.0190658		Rv0054	ssb	0	1	1	5	0.506706	0.414143		Rv3095		0	1	0.0578738	1	3	19	1.0996	0.0935544	3	20	1.15748	0.105572		Rv3849	espR	0	6	6	68	3.93542	0.198522
	Rv0212c	nadR	3	7	0.709389	0.0265212	1	7	0.709389	0.527042	4	14	1.41878	0.0457656		Rv0273c		2	6	8	51	5.16841	0.415333		Rv0339c		0	6	0.347243	1	1	2	0.115748	0.112439	1	8	0.462991	0.379654		Rv3260c	whiB2	0	2	2	16	0.925981	0.236085
	Rv1152		3	7	0.709389	0.0265212	0	3	0.304024	1	3	10	1.01341	0.0723264		Rv0653c		1	3	4	23	2.33085	0.41704		Rv2324		0	2	0.115748	1	2	11	0.636612	0.130095	2	13	0.75236	0.171285		Rv1776c		1	6	7	72	4.16692	0.236163
	Rv1816		4	12	1.2161	0.0266135	0	4	0.405365	1	4	16	1.62146	0.0708603		Rv0339c		0	2	2	14	1.41878	0.422581		Rv3416	whiB3	8	255	14.7578	0.984542	10	116	6.71336	0.132259	18	371	21.4712	0.822414		Rv0042c		0	1	1	5	0.289369	0.257928
	Rv3911	sigM	8	38	3.85097	0.033425	0	17	1.7228	1	8	55	5.57377	0.188613		Rv2827c		2	1	3	6	0.608048	0.473603		Rv0019c	fhaB	0	0	0	1	2	12	0.694486	0.150405	2	12	0.694486	0.150405		Rv2788	sirR	1	1	2	5	0.289369	0.257928
	Rv3124	moaR1	3	8	0.81073	0.0392984	0	0	0	1	3	8	0.81073	0.0392984		Rv1255c		1	4	5	36	3.64829	0.50305		Rv2640c		0	2	0.115748	1	2	12	0.694486	0.150405	2	14	0.810233	0.192603		Rv1846c	blaI	0	2	2	19	1.0996	0.30197
	Rv1186c		2	4	0.405365	0.0535502	2	21	2.12817	0.643679	4	25	2.53353	0.243612		Rv1219c		1	4	5	37	3.74963	0.525313		Rv1830		0	1	0.0578738	1	1	3	0.173621	0.163844	1	4	0.231495	0.212283		Rv0818		1	2	3	21	1.21535	0.345438
	Rv1379	pyrR	2	4	0.405365	0.0535502	0	0	0	1	2	4	0.405365	0.0535502		Rv0602c	tcrA	2	9	11	88	8.91803	0.541642		Rv3295		0	0	0	1	1	3	0.173621	0.163844	1	3	0.173621	0.163844		Rv3416	whiB3	0	2	2	21	1.21535	0.345438
	Rv0328		10	58	5.87779	0.0637392	1	28	2.83756	0.950376	11	86	8.71535	0.251166		Rv3066		2	2	4	18	1.82414	0.557928		Rv0135c		0	2	0.115748	1	2	14	0.810233	0.192603	2	16	0.925981	0.236085		Rv1423	whiA	3	12	15	184	10.6488	0.376715
	Rv0599c	vapB27	2	5	0.506706	0.0833525	0	0	0	1	2	5	0.506706	0.0833525		Rv0195		0	1	1	8	0.81073	0.575068		Rv0880		0	13	0.75236	1	1	4	0.231495	0.212283	1	17	0.983855	0.637893		Rv3219	whiB1	6	3	9	38	2.19921	0.378953
	Rv0494		1	1	0.101341	0.101366	2	9	0.912072	0.22979	3	10	1.01341	0.0723264		Rv0353	hspR	1	1	2	8	0.81073	0.575068		Rv1909c	furA	0	7	0.405117	1	1	4	0.231495	0.212283	1	11	0.636612	0.481485		Rv0472c		0	1	1	8	0.462991	0.379654
	Rv0674		1	1	0.101341	0.101366	0	3	0.304024	1	1	4	0.405365	0.347985		Rv3082c	virS	2	1	3	8	0.81073	0.575068		Rv1994c	cmtR	2	16	0.925981	0.236085	3	30	1.73621	0.249944	5	46	2.6622	0.124515		Rv1049	mosR	2	11	13	174	10.07	0.426297
	Rv1725c		1	1	0.101341	0.101366	0	1	0.101341	1	1	2	0.202683	0.19248		Rv3597c	lsr2	27	27	54	277	28.0715	0.619488		Rv0823c		0	0	0	1	1	5	0.289369	0.257928	1	5	0.289369	0.257928		Rv2021c		0	2	2	25	1.44685	0.429301
	Rv3095		1	1	0.101341	0.101366	1	19	1.92548	0.869388	2	20	2.02683	0.616642		Rv3173c		0	1	1	10	1.01341	0.657013		Rv1931c		0	0	0	1	1	5	0.289369	0.257928	1	5	0.289369	0.257928		Rv0691c		1	10	11	159	9.20194	0.440641
	Rv3855	ethR	1	1	0.101341	0.101366	0	1	0.101341	1	1	2	0.202683	0.19248		Rv2250c		18	19	37	217	21.9911	0.787895		Rv1255c		0	11	0.636612	1	1	6	0.347243	0.300939	1	17	0.983855	0.637893		Rv3173c		0	1	1	10	0.578738	0.44954
	Rv1990c		5	25	2.53353	0.101814	3	66	6.68852	0.970081	8	91	9.22206	0.717786		Rv1985c		17	20	37	231	23.4098	0.808827		Rv2506	Fad35R	0	0	0	1	2	20	1.15748	0.323792	2	20	1.15748	0.323792		Rv2989		1	6	7	94	5.44014	0.464083
	Rv3208		3	12	1.2161	0.114102	2	9	0.912072	0.22979	5	21	2.12817	0.0542907		Rv2506	Fad35R	6	1	7	16	1.62146	0.819757		Rv0212c	nadR	0	7	0.405117	1	1	7	0.405117	0.341467	1	14	0.810233	0.566659		Rv1404		0	4	4	63	3.64605	0.499796
	Rv1358		5	27	2.73621	0.131355	8	70	7.09389	0.416166	13	97	9.8301	0.179395		Rv3160c		0	1	1	16	1.62146	0.819757		Rv3849	espR	1	30	1.73621	0.833975	16	252	14.5842	0.386817	17	282	16.3204	0.468104		Rv0880		0	2	2	29	1.67834	0.507197
	Rv3597c	lsr2	3	13	1.31744	0.1377	1	7	0.709389	0.527042	4	20	2.02683	0.137412		Rv3260c	whiB2	0	1	1	16	1.62146	0.819757		Rv0022c	whiB5	2	216	12.5007	0.999973	14	219	12.6744	0.389205	16	435	25.1751	0.986519		Rv0465c	ramB	1	4	5	64	3.70392	0.512359
	Rv2034		5	28	2.83756	0.147421	1	38	3.85097	0.983114	6	66	6.68852	0.6725		Rv3574	kstR	8	18	26	216	21.8897	0.846328		Rv0260c		0	81	4.68778	1	10	154	8.91257	0.400589	10	235	13.6003	0.885128		Rv3050c		1	1	2	13	0.75236	0.539941
	Rv3291c	lrpA	2	7	0.709389	0.152972	0	0	0	1	2	7	0.709389	0.152972		Rv1033c	trcR	17	38	55	430	43.5768	0.848682		Rv1404		1	19	1.0996	0.678775	2	27	1.56259	0.469095	3	46	2.6622	0.503009		Rv3765c	tcrX	2	5	7	85	4.91927	0.552044
	Rv0232		2	8	0.81073	0.190863	0	1	0.101341	1	2	9	0.912072	0.22979		Rv2374c	hrcA	7	1	8	19	1.92548	0.869388		Rv1129c		2	3	0.173621	0.0096292	1	11	0.636612	0.481485	3	14	0.810233	0.0433768		Rv1994c	cmtR	5	6	11	103	5.961	0.554884
	Rv0038		1	2	0.202683	0.19248	0	0	0	1	1	2	0.202683	0.19248		Rv0967	csoR	9	28	37	331	33.544	0.876722		Rv0757	phoP	3	74	4.28266	0.811771	4	65	3.7618	0.524777	7	139	8.04446	0.703966		Rv3133c	devR	4	14	18	244	14.1212	0.555879
	Rv1189	sigI	1	2	0.202683	0.19248	0	3	0.304024	1	1	5	0.506706	0.414143		Rv2034		2	18	20	223	22.5991	0.880482		Rv0452		0	3	0.173621	1	1	14	0.810233	0.566659	1	17	0.983855	0.637893		Rv0302		3	8	11	139	8.04446	0.560342
	Rv2324		1	2	0.202683	0.19248	0	11	1.11475	1	1	13	1.31744	0.75133		Rv3416	whiB3	6	1	7	21	2.12817	0.894641		Rv0767c		0	30	1.73621	1	3	51	2.95156	0.573849	3	81	4.68778	0.85728		Rv0339c		0	1	1	14	0.810233	0.566659
	Rv0757	phoP	10	74	7.49925	0.212482	4	65	6.58718	0.908086	14	139	14.0864	0.553177		Rv3557c	kstR2	0	1	1	21	2.12817	0.894641		Rv0047c		1	29	1.67834	0.823694	2	33	1.90984	0.577876	3	62	3.58818	0.705892		Rv0273c		3	3	6	51	2.95156	0.573849
	Rv0023		55	489	49.5559	0.213442	64	404	40.9419	0.000105368	119	893	90.4978	0.000306292		Rv1473A		0	3	3	50	5.06706	0.895297		Rv1287		0	6	0.347243	1	2	33	1.90984	0.577876	2	39	2.25708	0.669513		Rv0494		0	2	2	33	1.90984	0.577876
	Rv0744c		2	9	0.912072	0.22979	1	3	0.304024	0.274376	3	12	1.2161	0.114102		Rv1990c		2	17	19	219	22.1937	0.909232		Rv0078		0	8	0.462991	1	4	70	4.05117	0.584453	4	78	4.51416	0.670323		Rv1956	higA	0	3	3	53	3.06731	0.600379
	Rv2703	sigA	2	10	1.01341	0.269156	6	45	4.56036	0.302742	8	55	5.57377	0.188613		Rv2989		3	6	9	94	9.52608	0.926299		Rv0818		6	323	18.6932	0.999911	13	231	13.3689	0.585819	19	554	32.0621	0.997598		Rv1033c	trcR	10	24	34	430	24.8857	0.610541
	Rv0452		1	3	0.304024	0.274376	0	14	1.41878	1	1	17	1.7228	0.838101		Rv0022c	whiB5	9	6	15	95	9.62742	0.930656		Rv0353	hspR	1	21	1.21535	0.71506	4	74	4.28266	0.628958	5	95	5.49801	0.652126		Rv3736		1	6	7	109	6.30825	0.611342
	Rv3328c	sigJ	1	3	0.304024	0.274376	0	0	0	1	1	3	0.304024	0.274376		Rv0678		18	39	57	469	47.5291	0.932338		Rv3167c		1	4	0.231495	0.212283	1	17	0.983855	0.637893	2	21	1.21535	0.345438		Rv2506	Fad35R	0	1	1	16	0.925981	0.615549
	Rv1221	sigE	3	19	1.92548	0.301808	0	6	0.608048	1	3	25	2.53353	0.472526		Rv2011c		2	9	11	133	13.4784	0.93417		Rv0324		4	123	7.11848	0.933072	7	131	7.58147	0.643006	11	254	14.7	0.881787		Rv2011c		2	7	9	133	7.69722	0.658898
	Rv2242	mabR	4	29	2.9389	0.338146	3	62	6.28316	0.958641	7	91	9.22206	0.830315		Rv3736		7	7	14	109	11.0462	0.936338		Rv1033c	trcR	0	13	0.75236	1	2	38	2.19921	0.655434	2	51	2.95156	0.80438		Rv2374c	hrcA	0	1	1	19	1.0996	0.678775
	Rv1963c	mce3R	2	12	1.2161	0.347348	0	2	0.202683	1	2	14	1.41878	0.422581		Rv3765c	tcrX	11	5	16	85	8.61401	0.942291		Rv3574	kstR	0	12	0.694486	1	3	61	3.5303	0.695305	3	73	4.22479	0.80436		Rv3830c		1	5	6	99	5.72951	0.687964
	Rv3574	kstR	2	12	1.2161	0.347348	4	61	6.18182	0.879799	6	73	7.39791	0.764321		Rv0880		0	1	1	29	2.9389	0.955442		Rv2011c		0	20	1.15748	1	3	62	3.58818	0.705892	3	82	4.74565	0.862933		Rv1556		0	1	1	22	1.27322	0.731641
	Rv1049	mosR	1	4	0.405365	0.347985	7	70	7.09389	0.574459	8	74	7.49925	0.479992		Rv2642		7	1	8	31	3.14158	0.964077		Rv3133c	dosR	1	83	4.80353	0.993276	2	43	2.48857	0.72123	3	126	7.2921	0.980382		Rv0767c		1	4	5	85	4.91927	0.734851
	Rv3167c		1	4	0.405365	0.347985	3	17	1.7228	0.244377	4	21	2.12817	0.15697		Rv0135c		6	13	19	195	19.7615	0.967468		Rv2250c		0	38	2.19921	1	2	61	3.5303	0.876976	2	99	5.72951	0.981659		Rv0023		1	12	13	241	13.9476	0.751083
	Rv3557c	kstR2	1	4	0.405365	0.347985	0	14	1.41878	1	1	18	1.82414	0.854582		Rv0691c		0	10	10	159	16.1133	0.968889		Rv1219c		0	41	2.37283	1	1	39	2.25708	0.903384	1	80	4.62991	0.991928		Rv0602c	tcrA	3	4	7	88	5.0929	0.759443
	Rv3852	hns	1	4	0.405365	0.347985	0	3	0.304024	1	1	7	0.709389	0.527042		Rv3249c		4	11	15	175	17.7347	0.974448		Rv3765c	tcrX	3	54	3.12519	0.613233	1	40	2.31495	0.909031	4	94	5.44014	0.803303		Rv2009	vapB15	0	1	1	27	1.56259	0.801195
	Rv0767c		4	30	3.04024	0.362191	1	51	5.16841	0.995859	5	81	8.20864	0.925003		Rv3849	espR	0	3	3	68	6.89121	0.974611		Rv2703	sigA	0	10	0.578738	1	1	45	2.60432	0.932703	1	55	3.18306	0.963213		Rv3249c		0	8	8	175	10.1279	0.805306
	Rv3849	espR	4	30	3.04024	0.362191	22	252	25.538	0.806797	26	282	28.5782	0.731357		Rv2324		6	10	16	165	16.7213	0.977908		Rv1353c		0	44	2.54645	1	1	50	2.89369	0.950234	1	94	5.44014	0.996563		Rv0047c		3	17	20	348	20.1401	0.807576
	Rv0880		2	13	1.31744	0.385465	0	4	0.405365	1	2	17	1.7228	0.526262		Rv0767c		2	4	6	85	8.61401	0.978575		Rv2242	mabR	1	29	1.67834	0.823694	1	62	3.58818	0.975919	2	91	5.26652	0.972229		Rv0967	csoR	7	16	23	331	19.1562	0.814412
	Rv3736		1	5	0.506706	0.414143	0	6	0.608048	1	1	11	1.11475	0.691867		Rv0324		7	18	25	267	27.0581	0.981999		Rv1990c		0	25	1.44685	1	1	66	3.81967	0.981104	1	91	5.26652	0.995872		Rv0081		5	33	38	647	37.4444	0.817893
	Rv2595	vapB40	3	23	2.33085	0.41704	6	39	3.95231	0.197715	9	62	6.28316	0.171278		Rv3219	whiB1	1	1	2	38	3.85097	0.983114		Rv1049	mosR	0	4	0.231495	1	1	70	4.05117	0.985176	1	74	4.28266	0.988374		Rv1719		0	2	2	53	3.06731	0.821405
	Rv0022c	whiB5	23	216	21.8897	0.43364	20	219	22.1937	0.727196	43	435	44.0835	0.599377		Rv2887		1	2	3	57	5.77645	0.983728		Rv2884		0	41	2.37283	1	3	134	7.75509	0.986594	3	175	10.1279	0.998264		Rv1990c		5	10	15	219	12.6744	0.827131
	Rv3416	whiB3	27	255	25.842	0.43484	9	116	11.7556	0.846364	36	371	37.5976	0.641836		Rv0757	phoP	6	7	13	133	13.4784	0.985994		Rv0023		21	489	28.3003	0.951211	14	404	23.381	0.990697	35	893	51.6813	0.998153		Rv3488		1	5	6	123	7.11848	0.849776
	Rv0339c		1	6	0.608048	0.473603	1	2	0.202683	0.19248	2	8	0.81073	0.190863		Rv3488		2	6	8	123	12.465	0.989271		Rv0081		22	283	16.3783	0.0919797	2	119	6.88698	0.993654	24	402	23.2653	0.468872		Rv3597c	lsr2	4	12	16	277	16.031	0.890509
	Rv0602c	tcrA	1	6	0.608048	0.473603	0	3	0.304024	1	1	9	0.912072	0.618227		Rv0302		4	7	11	139	14.0864	0.990692		Rv3417c	groEL1	0	14	0.810233	1	1	95	5.49801	0.996767	1	109	6.30825	0.998628		Rv1219c		0	1	1	37	2.14133	0.89102
	Rv0681		1	6	0.608048	0.473603	0	4	0.405365	1	1	10	1.01341	0.657013		Rv1404		2	2	4	63	6.3845	0.99073		Rv2887		0	9	0.520864	1	1	170	9.83855	0.999968	1	179	10.3594	0.999982		Rv0576		0	1	1	44	2.54645	0.928519
	Rv1773c		1	6	0.608048	0.473603	0	1	0.101341	1	1	7	0.709389	0.527042		Rv0576		3	1	4	44	4.45902	0.991169		Rv0576		0	28	1.62047	1	3	252	14.5842	0.999972	3	280	16.2047	0.999994		Rv1189	sigI	0	1	1	45	2.60432	0.932703
	Rv1994c	cmtR	2	16	1.62146	0.493099	7	30	3.04024	0.0270904	9	46	4.6617	0.0382787		Rv0465c	ramB	1	2	3	64	6.48584	0.991566		Rv0020c	fhaA	0	0	0	1	0	2	0.115748	1	0	2	0.115748	1		Rv1353c		8	17	25	413	23.9019	0.955594
	Rv0576		3	28	2.83756	0.550848	27	252	25.538	0.40907	30	280	28.3756	0.400701		Rv1189	sigI	15	1	16	45	4.56036	0.992074		Rv0038		0	2	0.115748	1	0	0	0	1	0	2	0.115748	1		Rv1816		4	9	13	248	14.3527	0.957616
	Rv0238		1	8	0.81073	0.575068	25	345	34.9627	0.978417	26	353	35.7735	0.975034		Rv3681c	whiB4	0	3	3	83	8.41133	0.99289		Rv0042c		0	1	0.0578738	1	0	1	0.0578738	1	0	2	0.115748	1		Rv2887		0	1	1	57	3.29881	0.967405
	Rv3862c	whiB6	2	19	1.92548	0.58806	1	5	0.506706	0.414143	3	24	2.43219	0.445057		Rv3830c		0	4	4	99	10.0328	0.992925		Rv0043c		1	11	0.636612	0.481485	0	6	0.347243	1	1	17	0.983855	0.637893		Rv0324		7	9	16	267	15.4523	0.97741
	Rv2011c		2	20	2.02683	0.616642	6	62	6.28316	0.61091	8	82	8.30999	0.600883		Rv1423	whiA	6	10	16	184	18.6468	0.993033		Rv0054	ssb	0	2	0.115748	1	0	16	0.925981	1	0	18	1.04173	1		Rv0022c	whiB5	0	2	2	95	5.49801	0.977413
	Rv2827c		2	20	2.02683	0.616642	7	64	6.48584	0.476087	9	84	8.51267	0.483313		Rv0081		32	49	81	647	65.5678	0.99382		Rv0067c		0	0	0	1	0	1	0.0578738	1	0	1	0.0578738	1		Rv2250c		3	5	8	217	12.5586	0.996445
	Rv0348		1	9	0.912072	0.618227	2	25	2.53353	0.736913	3	34	3.4456	0.68488		Rv1994c	cmtR	2	4	6	103	10.4382	0.9949		Rv0117	oxyS	0	2	0.115748	1	0	2	0.115748	1	0	4	0.231495	1		Rv1985c		1	5	6	231	13.3689	0.998124
	Rv3833		1	9	0.912072	0.618227	0	1	0.101341	1	1	10	1.01341	0.657013		Rv1353c		13	28	41	413	41.8539	0.995123		Rv0144		0	1	0.0578738	1	0	0	0	1	0	1	0.0578738	1		Rv3574	kstR	4	4	8	216	12.5007	0.999004
	Rv3676	crp	4	43	4.35768	0.647435	2	42	4.25633	0.936505	6	85	8.61401	0.875151		Rv3133c	devR	11	14	25	244	24.7273	0.995676		Rv0165c	mce1R	0	2	0.115748	1	0	0	0	1	0	2	0.115748	1		Rv0043c		0	0	0	6	0.347243	1
	Rv3249c		2	22	2.22951	0.669189	0	9	0.912072	1	2	31	3.14158	0.837411		Rv1956	higA	10	1	11	53	5.37109	0.996666		Rv0182c	sigG	0	6	0.347243	1	0	13	0.75236	1	0	19	1.0996	1		Rv0054	ssb	0	0	0	5	0.289369	1
	Rv0043c		1	11	1.11475	0.691867	0	6	0.608048	1	1	17	1.7228	0.838101		Rv0047c		16	21	37	348	35.2668	0.998218		Rv0195		0	21	1.21535	1	0	5	0.289369	1	0	26	1.50472	1		Rv0067c		0	0	0	3	0.173621	1
	Rv1395		1	11	1.11475	0.691867	2	21	2.12817	0.643679	3	32	3.24292	0.643795		Rv3246c	mtrA	0	2	2	107	10.8435	0.999877		Rv0232		0	8	0.462991	1	0	1	0.0578738	1	0	9	0.520864	1		Rv0078		0	0	0	2	0.115748	1
	Rv1423	whiA	1	11	1.11475	0.691867	1	5	0.506706	0.414143	2	16	1.62146	0.493099		Rv1049	mosR	6	5	11	174	17.6334	0.999952		Rv0273c		0	9	0.520864	1	0	8	0.462991	1	0	17	0.983855	1		Rv0117	oxyS	0	0	0	16	0.925981	1
	Rv3197A	whiB7	3	35	3.54694	0.704055	0	2	0.202683	1	3	37	3.74963	0.739712		Rv0042c		0	0	0	5	0.506706	1		Rv0275c		0	0	0	1	0	4	0.231495	1	0	4	0.231495	1		Rv0158		0	0	0	22	1.27322	1
	Rv1332		1	13	1.31744	0.75133	0	2	0.202683	1	1	15	1.52012	0.799341		Rv0043c		0	0	0	6	0.608048	1		Rv0302		0	0	0	1	0	6	0.347243	1	0	6	0.347243	1		Rv0195		0	0	0	8	0.462991	1
	Rv2250c		3	38	3.85097	0.756223	7	61	6.18182	0.424689	10	99	10.0328	0.55496		Rv0078		0	0	0	2	0.202683	1		Rv0330c		0	13	0.75236	1	0	0	0	1	0	13	0.75236	1		Rv0212c	nadR	0	0	0	3	0.173621	1
	Rv3417c	groEL1	1	14	1.41878	0.776619	6	95	9.62742	0.930656	7	109	11.0462	0.936338		Rv0117	oxyS	7	0	7	16	1.62146	1		Rv0348		0	9	0.520864	1	0	25	1.44685	1	0	34	1.96771	1		Rv0232		0	0	0	2	0.115748	1
	Rv0491	regX3	1	15	1.52012	0.799341	1	3	0.304024	0.274376	2	18	1.82414	0.557928		Rv0158		7	0	7	22	2.22951	1		Rv0377		0	0	0	1	0	3	0.173621	1	0	3	0.173621	1		Rv0275c		0	0	0	7	0.405117	1
	Rv2884		3	41	4.15499	0.80073	4	134	13.5797	0.999644	7	175	17.7347	0.999342		Rv0212c	nadR	0	0	0	3	0.304024	1		Rv0445c	sigK	1	33	1.90984	0.861369	0	0	0	1	1	33	1.90984	0.861369		Rv0330c		0	0	0	4	0.231495	1
	Rv2069	sigC	1	19	1.92548	0.869388	0	0	0	1	1	19	1.92548	0.869388		Rv0232		0	0	0	2	0.202683	1		Rv0472c		0	1	0.0578738	1	0	15	0.868107	1	0	16	0.925981	1		Rv0348		0	0	0	5	0.289369	1
	Rv0195		1	21	2.12817	0.894641	0	5	0.506706	1	1	26	2.63487	0.938458		Rv0238		0	0	0	11	1.11475	1		Rv0474		0	1	0.0578738	1	0	3	0.173621	1	0	4	0.231495	1		Rv0353	hspR	0	0	0	8	0.462991	1
	Rv0678		1	21	2.12817	0.894641	2	12	1.2161	0.347348	3	33	3.34426	0.664794		Rv0275c		1	0	1	7	0.709389	1		Rv0485		0	0	0	1	0	0	0	1	0	0	0	1		Rv0474		0	0	0	13	0.75236	1
	Rv3133c	dosR	4	83	8.41133	0.975033	5	43	4.35768	0.444791	9	126	12.769	0.905304		Rv0348		0	0	0	5	0.506706	1		Rv0491	regX3	0	15	0.868107	1	0	3	0.173621	1	0	18	1.04173	1		Rv0623	vapB30	0	0	0	2	0.115748	1
	Rv1219c		1	41	4.15499	0.987787	4	39	3.95231	0.56833	5	80	8.1073	0.92002		Rv0445c	sigK	0	0	0	3	0.304024	1		Rv0494		0	1	0.0578738	1	0	9	0.520864	1	0	10	0.578738	1		Rv0674		0	0	0	5	0.289369	1
	Rv0019c	fhaB	0	0	0	1	0	12	1.2161	1	0	12	1.2161	1		Rv0472c		0	0	0	8	0.81073	1		Rv0560c		0	1	0.0578738	1	0	1	0.0578738	1	0	2	0.115748	1		Rv0681		0	0	0	18	1.04173	1
	Rv0020c	fhaA	0	0	0	1	1	2	0.202683	0.19248	1	2	0.202683	0.19248		Rv0474		0	0	0	13	1.31744	1		Rv0586	mce2R	0	0	0	1	0	10	0.578738	1	0	10	0.578738	1		Rv0735	sigL	0	0	0	8	0.462991	1
	Rv0042c		0	1	0.101341	1	0	1	0.101341	1	0	2	0.202683	1		Rv0623	vapB30	0	0	0	2	0.202683	1		Rv0599c	vapB27	0	5	0.289369	1	0	0	0	1	0	5	0.289369	1		Rv0827c	kmtR	0	0	0	5	0.289369	1
	Rv0054	ssb	0	2	0.202683	1	1	16	1.62146	0.819757	1	18	1.82414	0.854582		Rv0674		0	0	0	5	0.506706	1		Rv0602c	tcrA	0	6	0.347243	1	0	3	0.173621	1	0	9	0.520864	1		Rv0891c		0	0	0	4	0.231495	1
	Rv0067c		0	0	0	1	1	1	0.101341	0.101366	1	1	0.101341	0.101366		Rv0681		1	0	1	18	1.82414	1		Rv0608	vapB28	0	1	0.0578738	1	0	0	0	1	0	1	0.0578738	1		Rv0894		0	0	0	4	0.231495	1
	Rv0078		0	8	0.81073	1	14	70	7.09389	0.00922173	14	78	7.90462	0.0231145		Rv0818		0	0	0	21	2.12817	1		Rv0623	vapB30	0	1	0.0578738	1	0	1	0.0578738	1	0	2	0.115748	1		Rv1019		0	0	0	4	0.231495	1
	Rv0117	oxyS	0	2	0.202683	1	0	2	0.202683	1	0	4	0.405365	1		Rv0827c	kmtR	0	0	0	5	0.506706	1		Rv0653c		0	2	0.115748	1	0	3	0.173621	1	0	5	0.289369	1		Rv1176c		0	0	0	4	0.231495	1
	Rv0135c		0	2	0.202683	1	2	14	1.41878	0.422581	2	16	1.62146	0.493099		Rv0891c		0	0	0	4	0.405365	1		Rv0674		0	1	0.0578738	1	0	3	0.173621	1	0	4	0.231495	1		Rv1186c		0	0	0	5	0.289369	1
	Rv0144		0	1	0.101341	1	0	0	0	1	0	1	0.101341	1		Rv0894		1	0	1	4	0.405365	1		Rv0678		1	21	1.21535	0.71506	0	12	0.694486	1	1	33	1.90984	0.861369		Rv1287		0	0	0	2	0.115748	1
	Rv0158		0	3	0.304024	1	0	7	0.709389	1	0	10	1.01341	1		Rv0981	mprA	1	0	1	6	0.608048	1		Rv0681		0	6	0.347243	1	0	4	0.231495	1	0	10	0.578738	1		Rv1332		0	0	0	4	0.231495	1
	Rv0165c	mce1R	0	2	0.202683	1	0	0	0	1	0	2	0.202683	1		Rv1019		0	0	0	4	0.405365	1		Rv0691c		0	1	0.0578738	1	0	7	0.405117	1	0	8	0.462991	1		Rv1379	pyrR	0	0	0	3	0.173621	1
	Rv0182c	sigG	0	6	0.608048	1	1	13	1.31744	0.75133	1	19	1.92548	0.869388		Rv1167c		0	0	0	9	0.912072	1		Rv0735	sigL	0	16	0.925981	1	0	21	1.21535	1	0	37	2.14133	1		Rv1395		0	0	0	4	0.231495	1
	Rv0273c		0	9	0.912072	1	1	8	0.81073	0.575068	1	17	1.7228	0.838101		Rv1176c		0	0	0	4	0.405365	1		Rv0737		0	0	0	1	0	2	0.115748	1	0	2	0.115748	1		Rv1460	sufR	0	0	0	11	0.636612	1
	Rv0275c		0	0	0	1	0	4	0.405365	1	0	4	0.405365	1		Rv1186c		0	0	0	5	0.506706	1		Rv0744c		0	9	0.520864	1	0	3	0.173621	1	0	12	0.694486	1		Rv1657	argR	0	0	0	7	0.405117	1
	Rv0302		0	0	0	1	2	6	0.608048	0.116843	2	6	0.608048	0.116843		Rv1332		0	0	0	4	0.405365	1		Rv0792c		0	2	0.115748	1	0	1	0.0578738	1	0	3	0.173621	1		Rv1674c		0	0	0	16	0.925981	1
	Rv0377		0	0	0	1	0	3	0.304024	1	0	3	0.304024	1		Rv1359		0	0	0	3	0.304024	1		Rv0821c	phoY2	0	0	0	1	0	0	0	1	0	0	0	1		Rv1675c	cmr	0	0	0	6	0.347243	1
	Rv0465c	ramB	0	1	0.101341	1	1	13	1.31744	0.75133	1	14	1.41878	0.776619		Rv1379	pyrR	0	0	0	3	0.304024	1		Rv0827c	kmtR	0	2	0.115748	1	0	5	0.289369	1	0	7	0.405117	1		Rv1773c		0	0	0	5	0.289369	1
	Rv0472c		0	1	0.101341	1	1	15	1.52012	0.799341	1	16	1.62146	0.819757		Rv1460	sufR	0	0	0	11	1.11475	1		Rv0844c	narL	0	0	0	1	0	0	0	1	0	0	0	1		Rv2017		0	0	0	2	0.115748	1
	Rv0474		0	1	0.101341	1	0	3	0.304024	1	0	4	0.405365	1		Rv1657	argR	0	0	0	7	0.709389	1		Rv0891c		0	0	0	1	0	0	0	1	0	0	0	1		Rv2069	sigC	0	0	0	33	1.90984	1
	Rv0485		0	0	0	1	0	0	0	1	0	0	0	1		Rv1675c	cmr	0	0	0	6	0.608048	1		Rv0894		0	0	0	1	0	1	0.0578738	1	0	1	0.0578738	1		Rv2282c		0	0	0	1	0.0578738	1
	Rv0560c		0	1	0.101341	1	0	1	0.101341	1	0	2	0.202683	1		Rv1773c		0	0	0	5	0.506706	1		Rv0903c	prrA	0	0	0	1	0	2	0.115748	1	0	2	0.115748	1		Rv2359	zur	0	0	0	19	1.0996	1
	Rv0586	mce2R	0	0	0	1	0	10	1.01341	1	0	10	1.01341	1		Rv1828		0	0	0	12	1.2161	1		Rv0967	csoR	0	0	0	1	0	4	0.231495	1	0	4	0.231495	1		Rv2488c		0	0	0	5	0.289369	1
	Rv0608	vapB28	0	1	0.101341	1	0	0	0	1	0	1	0.101341	1		Rv1846c	blaI	1	0	1	19	1.92548	1		Rv1019		0	0	0	1	0	0	0	1	0	0	0	1		Rv2595	vapB40	0	0	0	2	0.115748	1
	Rv0623	vapB30	0	1	0.101341	1	0	1	0.101341	1	0	2	0.202683	1		Rv2009	vapB15	7	0	7	27	2.73621	1		Rv1027c	kdpE	0	5	0.289369	1	0	0	0	1	0	5	0.289369	1		Rv2640c		0	0	0	1	0.0578738	1
	Rv0653c		0	2	0.202683	1	0	3	0.304024	1	0	5	0.506706	1		Rv2017		0	0	0	2	0.202683	1		Rv1151c		0	0	0	1	0	0	0	1	0	0	0	1		Rv2745c	clgR	0	0	0	6	0.347243	1
	Rv0691c		0	1	0.101341	1	0	7	0.709389	1	0	8	0.81073	1		Rv2069	sigC	6	0	6	33	3.34426	1		Rv1152		0	7	0.405117	1	0	3	0.173621	1	0	10	0.578738	1		Rv2760c	vapB42	0	0	0	1	0.0578738	1
	Rv0737		0	0	0	1	0	2	0.202683	1	0	2	0.202683	1		Rv2282c		0	0	0	1	0.101341	1		Rv1167c		0	0	0	1	0	8	0.462991	1	0	8	0.462991	1		Rv2779c		0	0	0	3	0.173621	1
	Rv0792c		0	2	0.202683	1	0	1	0.101341	1	0	3	0.304024	1		Rv2488c		0	0	0	5	0.506706	1		Rv1176c		0	0	0	1	0	2	0.115748	1	0	2	0.115748	1		Rv2827c		0	0	0	6	0.347243	1
	Rv0821c	phoY2	0	0	0	1	0	0	0	1	0	0	0	1		Rv2595	vapB40	0	0	0	2	0.202683	1		Rv1186c		0	4	0.231495	1	0	21	1.21535	1	0	25	1.44685	1		Rv2912c		0	0	0	2	0.115748	1
	Rv0823c		0	0	0	1	0	5	0.506706	1	0	5	0.506706	1		Rv2640c		0	0	0	1	0.101341	1		Rv1189	sigI	0	2	0.115748	1	0	3	0.173621	1	0	5	0.289369	1		Rv3058c		0	0	0	1	0.0578738	1
	Rv0827c	kmtR	0	2	0.202683	1	0	5	0.506706	1	0	7	0.709389	1		Rv2745c	clgR	0	0	0	6	0.608048	1		Rv1221	sigE	0	19	1.0996	1	0	6	0.347243	1	0	25	1.44685	1		Rv3066		0	0	0	18	1.04173	1
	Rv0844c	narL	0	0	0	1	0	0	0	1	0	0	0	1		Rv2760c	vapB42	0	0	0	1	0.101341	1		Rv1267c	embR	0	1	0.0578738	1	0	0	0	1	0	1	0.0578738	1		Rv3082c	virS	0	0	0	8	0.462991	1
	Rv0891c		0	0	0	1	0	0	0	1	0	0	0	1		Rv2779c		0	0	0	3	0.304024	1		Rv1332		0	13	0.75236	1	0	2	0.115748	1	0	15	0.868107	1		Rv3095		0	0	0	4	0.231495	1
	Rv0894		0	0	0	1	0	1	0.101341	1	0	1	0.101341	1		Rv2788	sirR	0	0	0	5	0.506706	1		Rv1359		0	0	0	1	0	0	0	1	0	0	0	1		Rv3124	moaR1	0	0	0	16	0.925981	1
	Rv0903c	prrA	0	0	0	1	1	2	0.202683	0.19248	1	2	0.202683	0.19248		Rv2912c		0	0	0	2	0.202683	1		Rv1379	pyrR	0	4	0.231495	1	0	0	0	1	0	4	0.231495	1		Rv3160c		0	0	0	16	0.925981	1
	Rv0967	csoR	0	0	0	1	0	4	0.405365	1	0	4	0.405365	1		Rv3050c		0	0	0	13	1.31744	1		Rv1395		0	11	0.636612	1	0	21	1.21535	1	0	32	1.85196	1		Rv3164c	moxR3	0	0	0	1	0.0578738	1
	Rv0981	mprA	0	0	0	1	0	1	0.101341	1	0	1	0.101341	1		Rv3058c		0	0	0	1	0.101341	1		Rv1423	whiA	0	11	0.636612	1	0	5	0.289369	1	0	16	0.925981	1		Rv3167c		0	0	0	19	1.0996	1
	Rv1019		0	0	0	1	0	0	0	1	0	0	0	1		Rv3095		2	0	2	4	0.405365	1		Rv1453		0	3	0.173621	1	0	0	0	1	0	3	0.173621	1		Rv3183		0	0	0	2	0.115748	1
	Rv1027c	kdpE	0	5	0.506706	1	0	0	0	1	0	5	0.506706	1		Rv3124	moaR1	7	0	7	16	1.62146	1		Rv1460	sufR	0	2	0.115748	1	0	3	0.173621	1	0	5	0.289369	1		Rv3223c	sigH	0	0	0	27	1.56259	1
	Rv1033c	trcR	0	13	1.31744	1	1	38	3.85097	0.983114	1	51	5.16841	0.995859		Rv3167c		7	0	7	19	1.92548	1		Rv1473A		0	0	0	1	0	0	0	1	0	0	0	1		Rv3286c	sigF	0	0	0	13	0.75236	1
	Rv1129c		0	3	0.304024	1	1	11	1.11475	0.691867	1	14	1.41878	0.776619		Rv3183		0	0	0	2	0.202683	1		Rv1474c		0	0	0	1	0	2	0.115748	1	0	2	0.115748	1		Rv3291c	lrpA	0	0	0	14	0.810233	1
	Rv1151c		0	0	0	1	0	0	0	1	0	0	0	1		Rv3291c	lrpA	1	0	1	14	1.41878	1		Rv1556		0	0	0	1	0	0	0	1	0	0	0	1		Rv3405c		0	0	0	8	0.462991	1
	Rv1167c		0	0	0	1	1	8	0.81073	0.575068	1	8	0.81073	0.575068		Rv3405c		0	0	0	8	0.81073	1		Rv1560	vapB11	0	1	0.0578738	1	0	0	0	1	0	1	0.0578738	1		Rv3414c	sigD	0	0	0	2	0.115748	1
	Rv1176c		0	0	0	1	0	2	0.202683	1	0	2	0.202683	1		Rv3414c	sigD	0	0	0	2	0.202683	1		Rv1626		0	0	0	1	0	1	0.0578738	1	0	1	0.0578738	1		Rv3417c	groEL1	0	0	0	1	0.0578738	1
	Rv1255c		0	11	1.11475	1	0	6	0.608048	1	0	17	1.7228	1		Rv3417c	groEL1	0	0	0	1	0.101341	1		Rv1657	argR	0	7	0.405117	1	0	0	0	1	0	7	0.405117	1		Rv3557c	kstR2	0	0	0	21	1.21535	1
	Rv1267c	embR	0	1	0.101341	1	0	0	0	1	0	1	0.101341	1		Rv3676	crp	0	0	0	11	1.11475	1		Rv1674c		0	1	0.0578738	1	0	2	0.115748	1	0	3	0.173621	1		Rv3744	nmtR	0	0	0	2	0.115748	1
	Rv1359		0	0	0	1	0	0	0	1	0	0	0	1		Rv3833		0	0	0	2	0.202683	1		Rv1675c	cmr	0	0	0	1	0	0	0	1	0	0	0	1		Rv3833		0	0	0	2	0.115748	1
	Rv1404		0	19	1.92548	1	2	27	2.73621	0.775206	2	46	4.6617	0.955509		Rv3855	ethR	1	0	1	26	2.63487	1		Rv1719		0	0	0	1	0	3	0.173621	1	0	3	0.173621	1		Rv3855	ethR	0	0	0	26	1.50472	1
	Rv1453		0	3	0.304024	1	0	0	0	1	0	3	0.304024	1		Rv3862c	whiB6	0	0	0	12	1.2161	1		Rv1725c		0	1	0.0578738	1	0	1	0.0578738	1	0	2	0.115748	1		Rv3862c	whiB6	2	0	2	12	0.694486	1
	Rv1460	sufR	0	2	0.202683	1	0	3	0.304024	1	0	5	0.506706	1		Rv3911	sigM	0	0	0	3	0.304024	1		Rv1740	vapB34	0	0	0	1	0	0	0	1	0	0	0	1		Rv3911	sigM	0	0	0	3	0.173621	1
	Rv1473A		0	0	0	1	0	0	0	1	0	0	0	1											Rv1773c		0	6	0.347243	1	0	1	0.0578738	1	0	7	0.405117	1
	Rv1474c		0	0	0	1	1	2	0.202683	0.19248	1	2	0.202683	0.19248											Rv1816		0	12	0.694486	1	0	4	0.231495	1	0	16	0.925981	1
	Rv1556		0	0	0	1	0	0	0	1	0	0	0	1											Rv1828		0	0	0	1	0	0	0	1	0	0	0	1
	Rv1560	vapB11	0	1	0.101341	1	0	0	0	1	0	1	0.101341	1											Rv1956	higA	0	0	0	1	0	2	0.115748	1	0	2	0.115748	1
	Rv1626		0	0	0	1	0	1	0.101341	1	0	1	0.101341	1											Rv1960c	parD1	0	2	0.115748	1	0	0	0	1	0	2	0.115748	1
	Rv1657	argR	0	7	0.709389	1	0	0	0	1	0	7	0.709389	1											Rv1963c	mce3R	0	12	0.694486	1	0	2	0.115748	1	0	14	0.810233	1
	Rv1674c		0	1	0.101341	1	2	2	0.202683	0.0102525	2	3	0.304024	0.0286882											Rv1985c		0	1	0.0578738	1	0	3	0.173621	1	0	4	0.231495	1
	Rv1675c	cmr	0	0	0	1	0	0	0	1	0	0	0	1											Rv2009	vapB15	0	3	0.173621	1	0	2	0.115748	1	0	5	0.289369	1
	Rv1719		0	0	0	1	0	3	0.304024	1	0	3	0.304024	1											Rv2017		0	0	0	1	0	2	0.115748	1	0	2	0.115748	1
	Rv1740	vapB34	0	0	0	1	0	0	0	1	0	0	0	1											Rv2021c		0	0	0	1	0	0	0	1	0	0	0	1
	Rv1776c		0	12	1.2161	1	0	11	1.11475	1	0	23	2.33085	1											Rv2069	sigC	0	19	1.0996	1	0	0	0	1	0	19	1.0996	1
	Rv1828		0	0	0	1	0	0	0	1	0	0	0	1											Rv2160A		0	1	0.0578738	1	0	0	0	1	0	1	0.0578738	1
	Rv1830		0	1	0.101341	1	0	3	0.304024	1	0	4	0.405365	1											Rv2160c		0	1	0.0578738	1	0	0	0	1	0	1	0.0578738	1
	Rv1846c	blaI	0	2	0.202683	1	0	7	0.709389	1	0	9	0.912072	1											Rv2175c		1	31	1.79409	0.843658	0	0	0	1	1	31	1.79409	0.843658
	Rv1931c		0	0	0	1	0	5	0.506706	1	0	5	0.506706	1											Rv2282c		0	22	1.27322	1	0	0	0	1	0	22	1.27322	1
	Rv1956	higA	0	0	0	1	0	2	0.202683	1	0	2	0.202683	1											Rv2359	zur	0	0	0	1	0	5	0.289369	1	0	5	0.289369	1
	Rv1960c	parD1	0	2	0.202683	1	0	0	0	1	0	2	0.202683	1											Rv2374c	hrcA	0	0	0	1	0	20	1.15748	1	0	20	1.15748	1
	Rv1985c		0	1	0.101341	1	0	3	0.304024	1	0	4	0.405365	1											Rv2478c		0	0	0	1	0	1	0.0578738	1	0	1	0.0578738	1
	Rv2009	vapB15	0	3	0.304024	1	0	2	0.202683	1	0	5	0.506706	1											Rv2488c		0	0	0	1	0	0	0	1	0	0	0	1
	Rv2017		0	0	0	1	0	2	0.202683	1	0	2	0.202683	1											Rv2595	vapB40	0	23	1.3311	1	0	39	2.25708	1	0	62	3.58818	1
	Rv2021c		0	0	0	1	0	0	0	1	0	0	0	1											Rv2621c		0	0	0	1	0	0	0	1	0	0	0	1
	Rv2160A		0	1	0.101341	1	0	0	0	1	0	1	0.101341	1											Rv2642		0	1	0.0578738	1	0	2	0.115748	1	0	3	0.173621	1
	Rv2160c		0	1	0.101341	1	0	0	0	1	0	1	0.101341	1											Rv2710	sigB	0	1	0.0578738	1	0	0	0	1	0	1	0.0578738	1
	Rv2258c		0	1	0.101341	1	0	6	0.608048	1	0	7	0.709389	1											Rv2711	ideR	0	1	0.0578738	1	0	1	0.0578738	1	0	2	0.115748	1
	Rv2359	zur	0	0	0	1	3	5	0.506706	0.0088468	3	5	0.506706	0.0088468											Rv2720	lexA	0	0	0	1	0	10	0.578738	1	0	10	0.578738	1
	Rv2374c	hrcA	0	0	0	1	1	20	2.02683	0.882691	1	20	2.02683	0.882691											Rv2745c	clgR	0	0	0	1	0	1	0.0578738	1	0	1	0.0578738	1
	Rv2478c		0	0	0	1	0	1	0.101341	1	0	1	0.101341	1											Rv2760c	vapB42	0	8	0.462991	1	0	0	0	1	0	8	0.462991	1
	Rv2488c		0	0	0	1	0	0	0	1	0	0	0	1											Rv2779c		0	2	0.115748	1	0	0	0	1	0	2	0.115748	1
	Rv2506	Fad35R	0	0	0	1	4	20	2.02683	0.137412	4	20	2.02683	0.137412											Rv2788	sirR	0	9	0.520864	1	0	72	4.16692	1	0	81	4.68778	1
	Rv2621c		0	0	0	1	0	0	0	1	0	0	0	1											Rv2912c		0	1	0.0578738	1	0	1	0.0578738	1	0	2	0.115748	1
	Rv2640c		0	2	0.202683	1	0	12	1.2161	1	0	14	1.41878	1											Rv2986c	hupB	0	1	0.0578738	1	0	6	0.347243	1	0	7	0.405117	1
	Rv2642		0	1	0.101341	1	0	2	0.202683	1	0	3	0.304024	1											Rv2989		0	1	0.0578738	1	0	1	0.0578738	1	0	2	0.115748	1
	Rv2710	sigB	0	1	0.101341	1	0	0	0	1	0	1	0.101341	1											Rv3060c		0	0	0	1	0	0	0	1	0	0	0	1
	Rv2711	ideR	0	1	0.101341	1	0	1	0.101341	1	0	2	0.202683	1											Rv3066		0	3	0.173621	1	0	2	0.115748	1	0	5	0.289369	1
	Rv2720	lexA	0	0	0	1	0	10	1.01341	1	0	10	1.01341	1											Rv3082c	virS	0	2	0.115748	1	0	6	0.347243	1	0	8	0.462991	1
	Rv2745c	clgR	0	0	0	1	0	1	0.101341	1	0	1	0.101341	1											Rv3124	moaR1	0	8	0.462991	1	0	0	0	1	0	8	0.462991	1
	Rv2760c	vapB42	0	8	0.81073	1	0	0	0	1	0	8	0.81073	1											Rv3143		0	0	0	1	0	0	0	1	0	0	0	1
	Rv2779c		0	2	0.202683	1	0	0	0	1	0	2	0.202683	1											Rv3160c		0	0	0	1	0	1	0.0578738	1	0	1	0.0578738	1
	Rv2788	sirR	0	9	0.912072	1	10	72	7.29657	0.188911	10	81	8.20864	0.302997											Rv3164c	moxR3	1	10	0.578738	0.44954	0	8	0.462991	1	1	18	1.04173	0.658943
	Rv2887		0	9	0.912072	1	16	170	17.228	0.664175	16	179	18.1401	0.743024											Rv3173c		0	1	0.0578738	1	0	2	0.115748	1	0	3	0.173621	1
	Rv2912c		0	1	0.101341	1	0	1	0.101341	1	0	2	0.202683	1											Rv3183		0	0	0	1	0	1	0.0578738	1	0	1	0.0578738	1
	Rv2986c	hupB	0	1	0.101341	1	0	6	0.608048	1	0	7	0.709389	1											Rv3197A	whiB7	2	35	2.02558	0.610344	0	2	0.115748	1	2	37	2.14133	0.640882
	Rv2989		0	1	0.101341	1	0	1	0.101341	1	0	2	0.202683	1											Rv3219	whiB1	0	0	0	1	0	2	0.115748	1	0	2	0.115748	1
	Rv3050c		0	2	0.202683	1	2	26	2.63487	0.756709	2	28	2.83756	0.792464											Rv3246c	mtrA	0	0	0	1	0	0	0	1	0	0	0	1
	Rv3055		0	2	0.202683	1	0	4	0.405365	1	0	6	0.608048	1											Rv3249c		1	22	1.27322	0.731641	0	9	0.520864	1	1	31	1.79409	0.843658
	Rv3060c		0	0	0	1	0	0	0	1	0	0	0	1											Rv3260c	whiB2	1	104	6.01888	0.998136	0	16	0.925981	1	1	120	6.94486	0.999302
	Rv3066		0	3	0.304024	1	1	2	0.202683	0.19248	1	5	0.506706	0.414143											Rv3291c	lrpA	0	7	0.405117	1	0	0	0	1	0	7	0.405117	1
	Rv3082c	virS	0	2	0.202683	1	0	6	0.608048	1	0	8	0.81073	1											Rv3301c	phoY1	0	0	0	1	0	0	0	1	0	0	0	1
	Rv3143		0	0	0	1	0	0	0	1	0	0	0	1											Rv3328c	sigJ	0	3	0.173621	1	0	0	0	1	0	3	0.173621	1
	Rv3160c		0	0	0	1	0	1	0.101341	1	0	1	0.101341	1											Rv3334		0	0	0	1	0	0	0	1	0	0	0	1
	Rv3164c	moxR3	0	10	1.01341	1	0	8	0.81073	1	0	18	1.82414	1											Rv3405c		0	0	0	1	0	0	0	1	0	0	0	1
	Rv3173c		0	1	0.101341	1	0	2	0.202683	1	0	3	0.304024	1											Rv3414c	sigD	0	2	0.115748	1	0	0	0	1	0	2	0.115748	1
	Rv3183		0	0	0	1	0	1	0.101341	1	0	1	0.101341	1											Rv3488		0	4	0.231495	1	0	3	0.173621	1	0	7	0.405117	1
	Rv3219	whiB1	0	0	0	1	0	2	0.202683	1	0	2	0.202683	1											Rv3557c	kstR2	0	4	0.231495	1	0	14	0.810233	1	0	18	1.04173	1
	Rv3246c	mtrA	0	0	0	1	0	0	0	1	0	0	0	1											Rv3583c		0	0	0	1	0	0	0	1	0	0	0	1
	Rv3295		0	0	0	1	0	3	0.304024	1	0	3	0.304024	1											Rv3597c	lsr2	1	13	0.75236	0.539941	0	7	0.405117	1	1	20	1.15748	0.697458
	Rv3301c	phoY1	0	0	0	1	0	0	0	1	0	0	0	1											Rv3676	crp	1	43	2.48857	0.924077	0	42	2.4307	1	1	85	4.91927	0.994048
	Rv3334		0	0	0	1	0	0	0	1	0	0	0	1											Rv3681c	whiB4	0	1	0.0578738	1	0	0	0	1	0	1	0.0578738	1
	Rv3405c		0	0	0	1	0	0	0	1	0	0	0	1											Rv3692	moxR2	0	0	0	1	0	0	0	1	0	0	0	1
	Rv3414c	sigD	0	2	0.202683	1	0	0	0	1	0	2	0.202683	1											Rv3736		0	5	0.289369	1	0	6	0.347243	1	0	11	0.636612	1
	Rv3488		0	4	0.405365	1	0	3	0.304024	1	0	7	0.709389	1											Rv3744	nmtR	0	0	0	1	0	0	0	1	0	0	0	1
	Rv3583c		0	0	0	1	0	0	0	1	0	0	0	1											Rv3830c		0	0	0	1	0	1	0.0578738	1	0	1	0.0578738	1
	Rv3681c	whiB4	0	1	0.101341	1	0	0	0	1	0	1	0.101341	1											Rv3833		0	9	0.520864	1	0	1	0.0578738	1	0	10	0.578738	1
	Rv3692	moxR2	0	0	0	1	0	0	0	1	0	0	0	1											Rv3840		0	1	0.0578738	1	0	19	1.0996	1	0	20	1.15748	1
	Rv3744	nmtR	0	0	0	1	0	0	0	1	0	0	0	1											Rv3852	hns	0	4	0.231495	1	0	3	0.173621	1	0	7	0.405117	1
	Rv3830c		0	0	0	1	0	1	0.101341	1	0	1	0.101341	1											Rv3855	ethR	0	1	0.0578738	1	0	1	0.0578738	1	0	2	0.115748	1
	Rv3840		0	1	0.101341	1	1	19	1.92548	0.869388	1	20	2.02683	0.882691											Rv3862c	whiB6	0	19	1.0996	1	0	5	0.289369	1	0	24	1.38897	1
